# Homoploid hybridization signals due to ancestral subdivision: a case study on the D lineage in wheat

**DOI:** 10.1101/628685

**Authors:** Yunfeng Jiang, Zhongwei Yuan, Haiyan Hu, Xueling Ye, Zhi Zheng, Yuming Wei, You-Liang Zheng, You-Gan Wang, Chunji Liu

**Affiliations:** Triticeae Research Institute, Sichuan Agricultural University, Wenjiang, Chengdu 611130, China; CSIRO Agriculture and Food, St Lucia, Queensland 4067, Australia; College of Life Science and Technology, Henan Institute of Science and Technology, Xinxiang, Henan 453003, China; Science and Engineering Facility, Queensland University of Technology, Brisbane, QLD 4000

**Author notes:** These authors contributed equally to this publication (Yunfeng Jiang, Zhongwei Yuan).

**Keywords:** ancestral subdivision, ancestral variations, homoploid hybrid speciation, *Triticum-Aegilops*

## Abstract

Homoploid hybrid speciation has been reported in a wide range of species since the exploitation of genome sequences in evolutionary studies. However, the interference of ancestral subdivision has not been adequately considered in many such investigations. Using the D lineage in wheat as an example, we showed clearly that ancestral subdivision has led to false detection of homoploid hybridization signals. We develop a novel statistical framework by examining the changes in shared ancestral variations and infer on the likelihood of speciation due to genuine homoploid hybridization or ancestral subdivisions. Applying this to wheat data, we found that homoploid hybridization was not involved in the origin of the D lineage contrary to the now widely held belief. This example indicates that the significance of homoploid hybrid speciation is likely exaggerated. The underlying methodology developed in this study should be valuable for clarifying whether homoploid hybridization has contributed to the speciation of many other species.
