## Supplementary data 1-5 for "Homoploid hybridization signals due to ancestral subdivision: a case study on the D lineage in wheat": Supplementary data 2.xlsx

### Sheet: Sheet1
Supplementary data 2. The maximum likelihood phylogenies of 347 orthologous quadruplets in translocation regions involving chromosomes 4 and 5
Barley gene ID	A genome gene ID	B genome gene ID	D genome gene ID	D genome gene location	Phylogeny	Bootstrap
HORVU4Hr1G083360.2	TraesCS5A01G494100.2	TraesCS4B01G318200.1	TraesCS4D01G314500.1	480824573_480828687	AB	69
HORVU4Hr1G083190.3	TraesCS5A01G493500.1	TraesCS4B01G318700.1	TraesCS4D01G315200.2	481036574_481041822	BD	79
HORVU4Hr1G083200.1	TraesCS5A01G493400.1	TraesCS4B01G318800.1	TraesCS4D01G315300.1	481069398_481071392	AD	61
HORVU4Hr1G083210.3	TraesCS5A01G493300.2	TraesCS4B01G318900.1	TraesCS4D01G315400.1	481109292_481112760	AB	68
HORVU4Hr1G083270.2	TraesCS5A01G493200.1	TraesCS4B01G319000.1	TraesCS4D01G315500.1	481137892_481141377	AB	100
HORVU4Hr1G083250.5	TraesCS5A01G493000.1	TraesCS4B01G319200.1	TraesCS4D01G315800.1	481175020_481180164	AD	74
HORVU4Hr1G083230.1	TraesCS5A01G492900.1	TraesCS4B01G319300.1	TraesCS4D01G315900.1	481200706_481203730	BD	68
HORVU4Hr1G083150.1	TraesCS5A01G492400.1	TraesCS4B01G319700.1	TraesCS4D01G316300.1	481447347_481448355	BD	53
HORVU4Hr1G083100.4	TraesCS5A01G492100.1	TraesCS4B01G319800.2	TraesCS4D01G316400.1	481547514_481548584	AD	53
HORVU4Hr1G083080.1	TraesCS5A01G492000.1	TraesCS4B01G319900.1	TraesCS4D01G316500.1	481615143_481618689	BD	75
HORVU4Hr1G083070.1	TraesCS5A01G491900.1	TraesCS4B01G320100.1	TraesCS4D01G316600.1	481883344_481883900	AD	98
HORVU4Hr1G083050.5	TraesCS5A01G491700.1	TraesCS4B01G320300.1	TraesCS4D01G316800.1	481909692_481916915	AB	59
HORVU4Hr1G083010.3	TraesCS5A01G491500.1	TraesCS4B01G320500.2	TraesCS4D01G317000.4	482161955_482166946	BD	100
HORVU4Hr1G003680.1	TraesCS5A01G491400.1	TraesCS4B01G320600.2	TraesCS4D01G317100.1	482233002_482235757	AB	90
HORVU4Hr1G083020.10	TraesCS5A01G491300.1	TraesCS4B01G320700.1	TraesCS4D01G317200.1	482236330_482237271	AD	68
HORVU4Hr1G082840.3	TraesCS5A01G491100.1	TraesCS4B01G321000.3	TraesCS4D01G317500.2	482363045_482370494	BD	100
HORVU4Hr1G082980.2	TraesCS5A01G491000.1	TraesCS4B01G321100.1	TraesCS4D01G317600.1	482515643_482519252	AD	65
HORVU4Hr1G082970.2	TraesCS5A01G490900.1	TraesCS4B01G321200.1	TraesCS4D01G317800.1	482690019_482691293	BD	100
HORVU4Hr1G082900.2	TraesCS5A01G490700.1	TraesCS4B01G321400.1	TraesCS4D01G318000.1	482721164_482721787	AB	100
HORVU4Hr1G082870.1	TraesCS5A01G490500.1	TraesCS4B01G321500.1	TraesCS4D01G318200.1	482725401_482729457	AD	71
HORVU4Hr1G082790.6	TraesCS5A01G490200.1	TraesCS4B01G321800.1	TraesCS4D01G318400.2	482773613_482777077	AD	99
HORVU4Hr1G082770.1	TraesCS5A01G490000.1	TraesCS4B01G322000.2	TraesCS4D01G318500.1	482942717_482947146	BD	70
HORVU4Hr1G082760.3	TraesCS5A01G489900.1	TraesCS4B01G322100.1	TraesCS4D01G318700.1	483034225_483037077	BD	100
HORVU4Hr1G082720.1	TraesCS5A01G494700.1	TraesCS4B01G322600.1	TraesCS4D01G319000.1	483063116_483065227	AB	100
HORVU4Hr1G082710.2	TraesCS5A01G494800.1	TraesCS4B01G322700.2	TraesCS4D01G319100.1	483065605_483068315	BD	75
HORVU4Hr1G082690.4	TraesCS5A01G495000.2	TraesCS4B01G322900.3	TraesCS4D01G319300.4	483107911_483117225	BD	99
HORVU4Hr1G082700.4	TraesCS5A01G495100.1	TraesCS4B01G323000.1	TraesCS4D01G319400.1	483137131_483138993	AB	97
HORVU4Hr1G082590.1	TraesCS5A01G495300.2	TraesCS4B01G323500.1	TraesCS4D01G319500.1	483176525_483178227	BD	64
HORVU4Hr1G082610.1	TraesCS5A01G495500.1	TraesCS4B01G323300.1	TraesCS4D01G319800.1	483430577_483431367	AB	100
HORVU4Hr1G082520.2	TraesCS5A01G495700.1	TraesCS4B01G323100.1	TraesCS4D01G320100.1	483472146_483474634	BD	95
HORVU4Hr1G082570.1	TraesCS5A01G496200.1	TraesCS4B01G323800.1	TraesCS4D01G320600.1	483684072_483684407	AD	100
HORVU4Hr1G082470.1	TraesCS5A01G496400.1	TraesCS4B01G323900.1	TraesCS4D01G320900.1	483951285_483953036	BD	99
HORVU4Hr1G082310.5	TraesCS5A01G496800.1	TraesCS4B01G324300.1	TraesCS4D01G321400.1	484040013_484047973	BD	88
HORVU4Hr1G082290.2	TraesCS5A01G496900.1	TraesCS4B01G324400.1	TraesCS4D01G321500.1	484080338_484087667	BD	71
HORVU4Hr1G082240.5	TraesCS5A01G497400.1	TraesCS4B01G325100.1	TraesCS4D01G322000.1	484290017_484293123	AB	93
HORVU4Hr1G082110.3	TraesCS5A01G497800.1	TraesCS4B01G325500.1	TraesCS4D01G322400.1	484402330_484406232	BD	51
HORVU4Hr1G082040.2	TraesCS5A01G498000.1	TraesCS4B01G325800.1	TraesCS4D01G322700.1	484657910_484660904	AB	57
HORVU4Hr1G082050.5	TraesCS5A01G498100.2	TraesCS4B01G325900.2	TraesCS4D01G322800.2	484662048_484669149	BD	52
HORVU4Hr1G082020.28	TraesCS5A01G498200.1	TraesCS4B01G326000.1	TraesCS4D01G322900.1	484674628_484679603	BD	80
HORVU4Hr1G082010.2	TraesCS5A01G498300.1	TraesCS4B01G326100.1	TraesCS4D01G323000.1	484681021_484683389	AB	44
HORVU4Hr1G081770.6	TraesCS5A01G498500.1	TraesCS4B01G326400.1	TraesCS4D01G323200.1	484688290_484690714	AD	76
HORVU4Hr1G081880.1	TraesCS5A01G498600.1	TraesCS4B01G326600.1	TraesCS4D01G323300.1	484721067_484721441	AD	100
HORVU4Hr1G081940.3	TraesCS5A01G498800.1	TraesCS4B01G326800.1	TraesCS4D01G323500.1	484737552_484741977	AD	56
HORVU4Hr1G081990.6	TraesCS5A01G498900.1	TraesCS4B01G326900.1	TraesCS4D01G323600.1	484770286_484771775	AB	67
HORVU4Hr1G082000.3	TraesCS5A01G499000.1	TraesCS4B01G327000.1	TraesCS4D01G323700.1	484775993_484778643	AB	45
HORVU4Hr1G081800.6	TraesCS5A01G499300.1	TraesCS4B01G327200.1	TraesCS4D01G324000.1	484887606_484888733	AD	63
HORVU4Hr1G081760.2	TraesCS5A01G499700.1	TraesCS4B01G327500.1	TraesCS4D01G324600.1	485163423_485164708	AB	54
HORVU4Hr1G081700.1	TraesCS5A01G499800.1	TraesCS4B01G327700.1	TraesCS4D01G324700.1	485379438_485380274	AD	87
HORVU4Hr1G081670.1	TraesCS5A01G499900.1	TraesCS4B01G327800.2	TraesCS4D01G324800.1	485382149_485389072	AD	56
HORVU4Hr1G081600.1	TraesCS5A01G500000.1	TraesCS4B01G328200.1	TraesCS4D01G325200.1	485520929_485525933	BD	60
HORVU4Hr1G081590.1	TraesCS5A01G500100.1	TraesCS4B01G328400.1	TraesCS4D01G325500.1	485536953_485539595	BD	91
HORVU4Hr1G081450.1	TraesCS5A01G500700.1	TraesCS4B01G328900.1	TraesCS4D01G325700.1	485682531_485683680	AB	97
HORVU4Hr1G081390.1	TraesCS5A01G500800.1	TraesCS4B01G329300.1	TraesCS4D01G326100.1	485952605_485952973	AD	89
HORVU4Hr1G081420.1	TraesCS5A01G501200.1	TraesCS4B01G329700.1	TraesCS4D01G326700.1	486432130_486433887	BD	62
HORVU4Hr1G081330.3	TraesCS5A01G501500.1	TraesCS4B01G330000.1	TraesCS4D01G326900.1	486617164_486621252	AB	89
HORVU4Hr1G081290.2	TraesCS5A01G501700.1	TraesCS4B01G330100.1	TraesCS4D01G327100.1	486621740_486623872	AB	90
HORVU4Hr1G081310.6	TraesCS5A01G501800.1	TraesCS4B01G330300.1	TraesCS4D01G327200.1	486639293_486644207	BD	61
HORVU4Hr1G081210.1	TraesCS5A01G502000.1	TraesCS4B01G330500.1	TraesCS4D01G327400.1	486773412_486775386	AB	90
HORVU4Hr1G081180.1	TraesCS5A01G502200.1	TraesCS4B01G330600.1	TraesCS4D01G327600.1	486910549_486912540	BD	85
HORVU4Hr1G081150.1	TraesCS5A01G502300.1	TraesCS4B01G330900.1	TraesCS4D01G327800.1	486922598_486923836	BD	100
HORVU4Hr1G081110.3	TraesCS5A01G502400.1	TraesCS4B01G331000.1	TraesCS4D01G327900.1	486929542_486930389	AB	68
HORVU4Hr1G081100.1	TraesCS5A01G502500.1	TraesCS4B01G331100.1	TraesCS4D01G328000.1	486932543_486933559	AB	73
HORVU4Hr1G081130.1	TraesCS5A01G502600.1	TraesCS4B01G331200.1	TraesCS4D01G328100.1	486936911_486937879	AB	43
HORVU4Hr1G081070.2	TraesCS5A01G502700.1	TraesCS4B01G331300.2	TraesCS4D01G328200.2	486940913_486943440	BD	91
HORVU4Hr1G080940.2	TraesCS5A01G503200.3	TraesCS4B01G331800.2	TraesCS4D01G328600.1	487098386_487102378	BD	64
HORVU4Hr1G080890.1	TraesCS5A01G503500.1	TraesCS4B01G332000.1	TraesCS4D01G328900.1	487228746_487230114	AD	96
HORVU4Hr1G080880.2	TraesCS5A01G503600.2	TraesCS4B01G332500.1	TraesCS4D01G329200.1	487459729_487461107	AD	85
HORVU4Hr1G080780.1	TraesCS5A01G503700.1	TraesCS4B01G332600.1	TraesCS4D01G329300.1	487631864_487632958	AD	94
HORVU4Hr1G080810.3	TraesCS5A01G503800.1	TraesCS4B01G332700.1	TraesCS4D01G329400.1	487652834_487653468	BD	35
HORVU4Hr1G080820.2	TraesCS5A01G503900.1	TraesCS4B01G332800.1	TraesCS4D01G329500.1	487654746_487655387	AD	100
HORVU4Hr1G080730.2	TraesCS5A01G504400.1	TraesCS4B01G333700.1	TraesCS4D01G329900.1	488468797_488470383	BD	94
HORVU4Hr1G080660.1	TraesCS5A01G504700.1	TraesCS4B01G334100.1	TraesCS4D01G330200.1	488497246_488499624	AD	89
HORVU4Hr1G080570.2	TraesCS5A01G505300.1	TraesCS4B01G335500.1	TraesCS4D01G331100.1	489175375_489178286	BD	55
HORVU4Hr1G080450.6	TraesCS5A01G505500.1	TraesCS4B01G335800.1	TraesCS4D01G331300.1	489186407_489188791	AD	59
HORVU4Hr1G080420.1	TraesCS5A01G506600.1	TraesCS4B01G337300.1	TraesCS4D01G332600.1	490127178_490131761	AB	56
HORVU4Hr1G080390.1	TraesCS5A01G507200.1	TraesCS4B01G337500.1	TraesCS4D01G332800.1	490329444_490330923	BD	66
HORVU4Hr1G083600.1	TraesCS5A01G508000.1	TraesCS4B01G338000.1	TraesCS4D01G334300.1	491716385_491719683	BD	100
HORVU4Hr1G083660.3	TraesCS5A01G507900.1	TraesCS4B01G338200.1	TraesCS4D01G334500.1	491723356_491726637	BD	62
HORVU4Hr1G083720.1	TraesCS5A01G508600.1	TraesCS4B01G338700.1	TraesCS4D01G335000.1	493016593_493017430	AD	92
HORVU4Hr1G083650.8	TraesCS5A01G508500.1	TraesCS4B01G338600.1	TraesCS4D01G335100.1	493328242_493337309	AB	37
HORVU4Hr1G083800.1	TraesCS5A01G509000.1	TraesCS4B01G339200.1	TraesCS4D01G335500.1	493933963_493934883	BD	82
HORVU4Hr1G083820.2	TraesCS5A01G509100.1	TraesCS4B01G339400.2	TraesCS4D01G335600.1	493939463_493940905	AD	53
HORVU4Hr1G083840.1	TraesCS5A01G509200.1	TraesCS4B01G339500.1	TraesCS4D01G335700.1	493948873_493951496	BD	30
HORVU4Hr1G083860.12	TraesCS5A01G509700.1	TraesCS4B01G340300.1	TraesCS4D01G336400.1	494110358_494121496	AD	100
HORVU4Hr1G083870.4	TraesCS5A01G509800.2	TraesCS4B01G340400.1	TraesCS4D01G336500.1	494119459_494121305	AB	33
HORVU4Hr1G084020.9	TraesCS5A01G510100.2	TraesCS4B01G340600.1	TraesCS4D01G336700.2	494269569_494273143	BD	77
HORVU4Hr1G084000.9	TraesCS5A01G510200.2	TraesCS4B01G340700.1	TraesCS4D01G336800.1	494286296_494292673	BD	100
HORVU4Hr1G083980.5	TraesCS5A01G510300.2	TraesCS4B01G341000.1	TraesCS4D01G337000.1	494510768_494514371	AD	100
HORVU4Hr1G083910.1	TraesCS5A01G510500.1	TraesCS4B01G341100.1	TraesCS4D01G337100.1	494810738_494819600	AB	56
HORVU4Hr1G083960.3	TraesCS5A01G510600.1	TraesCS4B01G341300.1	TraesCS4D01G337200.1	494822544_494828227	BD	94
HORVU4Hr1G083940.1	TraesCS5A01G510900.1	TraesCS4B01G341800.1	TraesCS4D01G337400.1	494850556_494852085	BD	87
HORVU4Hr1G083930.1	TraesCS5A01G511100.1	TraesCS4B01G342000.1	TraesCS4D01G337500.1	494877060_494878703	BD	57
HORVU4Hr1G084080.1	TraesCS5A01G511400.1	TraesCS4B01G342100.1	TraesCS4D01G337700.1	495129593_495130162	BD	91
HORVU4Hr1G084110.1	TraesCS5A01G511600.1	TraesCS4B01G342500.1	TraesCS4D01G338100.1	496001802_496003785	AB	81
HORVU4Hr1G084200.1	TraesCS5A01G511800.1	TraesCS4B01G342600.1	TraesCS4D01G338600.1	496631025_496632691	BD	15
HORVU4Hr1G084280.1	TraesCS5A01G512400.1	TraesCS4B01G343700.1	TraesCS4D01G338900.1	497028838_497031532	AD	75
HORVU4Hr1G084290.1	TraesCS5A01G512500.2	TraesCS4B01G343800.2	TraesCS4D01G339000.2	497033012_497039142	BD	100
HORVU4Hr1G084360.3	TraesCS5A01G512700.1	TraesCS4B01G344000.1	TraesCS4D01G339100.1	497126030_497126958	BD	73
HORVU4Hr1G084340.1	TraesCS5A01G512800.2	TraesCS4B01G344100.1	TraesCS4D01G339200.1	497128609_497133007	AB	64
HORVU4Hr1G084390.1	TraesCS5A01G513200.1	TraesCS4B01G344300.1	TraesCS4D01G339400.1	497166155_497168764	AD	45
HORVU4Hr1G084420.2	TraesCS5A01G513300.1	TraesCS4B01G344400.1	TraesCS4D01G339500.1	497173452_497174975	AB	64
HORVU4Hr1G084410.1	TraesCS5A01G513500.1	TraesCS4B01G344600.1	TraesCS4D01G339700.1	497206564_497207793	BD	63
HORVU4Hr1G084510.2	TraesCS5A01G514500.1	TraesCS4B01G345400.1	TraesCS4D01G340500.1	497665116_497667734	AD	99
HORVU4Hr1G084520.1	TraesCS5A01G514600.1	TraesCS4B01G345500.1	TraesCS4D01G340600.1	497696885_497698586	AB	64
HORVU4Hr1G084590.2	TraesCS5A01G514700.1	TraesCS4B01G345600.1	TraesCS4D01G340700.1	497894922_497898536	BD	55
HORVU4Hr1G084670.7	TraesCS5A01G514900.1	TraesCS4B01G346000.1	TraesCS4D01G340900.1	497941191_497943690	AB	55
HORVU4Hr1G084680.5	TraesCS5A01G515000.1	TraesCS4B01G346100.1	TraesCS4D01G341000.1	497944906_497949340	BD	86
HORVU4Hr1G084730.2	TraesCS5A01G515100.1	TraesCS4B01G346300.1	TraesCS4D01G341300.1	498046269_498047795	BD	76
HORVU4Hr1G084740.3	TraesCS5A01G515200.1	TraesCS4B01G346400.1	TraesCS4D01G341400.1	498061647_498063279	BD	47
HORVU4Hr1G084750.2	TraesCS5A01G515300.1	TraesCS4B01G346500.1	TraesCS4D01G341500.1	498100287_498100908	AB	87
HORVU4Hr1G084760.3	TraesCS5A01G515400.1	TraesCS4B01G346600.2	TraesCS4D01G341600.2	498176693_498178947	AD	73
HORVU4Hr1G084810.2	TraesCS5A01G515600.1	TraesCS4B01G346900.1	TraesCS4D01G341800.1	498572979_498576397	AB	77
HORVU4Hr1G084830.2	TraesCS5A01G515700.1	TraesCS4B01G347000.1	TraesCS4D01G341900.1	498611379_498613471	BD	96
HORVU4Hr1G084850.2	TraesCS5A01G515800.1	TraesCS4B01G347100.1	TraesCS4D01G342000.1	498684564_498686829	AD	52
HORVU4Hr1G084840.1	TraesCS5A01G515900.1	TraesCS4B01G347200.3	TraesCS4D01G342200.1	498761321_498766874	BD	98
HORVU4Hr1G036890.1	TraesCS5A01G516000.1	TraesCS4B01G347300.1	TraesCS4D01G342300.3	498886710_498900031	AB	75
HORVU4Hr1G084900.2	TraesCS5A01G516100.1	TraesCS4B01G347400.1	TraesCS4D01G342400.1	498899729_498900729	BD	99
HORVU4Hr1G084910.3	TraesCS5A01G516200.1	TraesCS4B01G347600.1	TraesCS4D01G342500.1	498906527_498907809	AD	60
HORVU4Hr1G084920.1	TraesCS5A01G516300.1	TraesCS4B01G347700.1	TraesCS4D01G342600.1	498949134_498952478	BD	99
HORVU4Hr1G085090.1	TraesCS5A01G516900.1	TraesCS4B01G348900.1	TraesCS4D01G343300.1	499403386_499404566	AD	97
HORVU4Hr1G085120.1	TraesCS5A01G517400.1	TraesCS4B01G349000.1	TraesCS4D01G343700.1	499479319_499479753	AB	62
HORVU4Hr1G085140.11	TraesCS5A01G517700.1	TraesCS4B01G349100.1	TraesCS4D01G343800.1	499497531_499500910	AB	70
HORVU4Hr1G085130.1	TraesCS5A01G517800.1	TraesCS4B01G349200.1	TraesCS4D01G343900.1	499501586_499501843	AD	100
HORVU4Hr1G085150.1	TraesCS5A01G518200.1	TraesCS4B01G349400.1	TraesCS4D01G344200.1	499554726_499555403	AD	68
HORVU4Hr1G085220.1	TraesCS5A01G518900.1	TraesCS4B01G349900.1	TraesCS4D01G344700.1	499711975_499712928	AB	60
HORVU4Hr1G085320.4	TraesCS5A01G519300.1	TraesCS4B01G350600.1	TraesCS4D01G345300.1	500021605_500025560	AB	52
HORVU4Hr1G085350.1	TraesCS5A01G519600.1	TraesCS4B01G350900.1	TraesCS4D01G345700.1	500197202_500200766	BD	100
HORVU4Hr1G085380.2	TraesCS5A01G520100.1	TraesCS4B01G351300.1	TraesCS4D01G346100.1	500299248_500306068	BD	98
HORVU4Hr1G085390.3	TraesCS5A01G520000.1	TraesCS4B01G351400.1	TraesCS4D01G346200.1	500300954_500304151	AD	88
HORVU4Hr1G085460.2	TraesCS5A01G520300.1	TraesCS4B01G351600.2	TraesCS4D01G346400.1	500338652_500343020	AB	71
HORVU4Hr1G085490.2	TraesCS5A01G520400.1	TraesCS4B01G351700.1	TraesCS4D01G346500.2	500391094_500395547	AD	60
HORVU4Hr1G085510.27	TraesCS5A01G520600.3	TraesCS4B01G351900.1	TraesCS4D01G346600.1	500414666_500448460	AD	100
HORVU4Hr1G085550.2	TraesCS5A01G520900.1	TraesCS4B01G352300.2	TraesCS4D01G346700.1	500497923_500501538	BD	97
HORVU4Hr1G085680.2	TraesCS5A01G521000.2	TraesCS4B01G352200.1	TraesCS4D01G346800.2	500526956_500529486	AD	63
HORVU4Hr1G085690.4	TraesCS5A01G522600.1	TraesCS4B01G352700.1	TraesCS4D01G346900.2	500716704_500718796	AB	72
HORVU4Hr1G085740.6	TraesCS5A01G522200.2	TraesCS4B01G353000.2	TraesCS4D01G347000.1	500820673_500823097	AB	91
HORVU4Hr1G085790.3	TraesCS5A01G522000.1	TraesCS4B01G353200.1	TraesCS4D01G347200.1	500849787_500851962	BD	72
HORVU4Hr1G085860.3	TraesCS5A01G521800.1	TraesCS4B01G353500.1	TraesCS4D01G347500.1	501316561_501318993	AD	59
HORVU4Hr1G085820.1	TraesCS5A01G521500.1	TraesCS4B01G353800.1	TraesCS4D01G347700.1	501455715_501458571	BD	49
HORVU4Hr1G085890.2	TraesCS5A01G523500.1	TraesCS4B01G354200.1	TraesCS4D01G347900.2	502013349_502015584	AD	53
HORVU4Hr1G085920.1	TraesCS5A01G523800.1	TraesCS4B01G354500.1	TraesCS4D01G348200.1	502033697_502035415	AD	86
HORVU4Hr1G085930.8	TraesCS5A01G523900.3	TraesCS4B01G354600.5	TraesCS4D01G348300.4	502036290_502040548	BD	94
HORVU4Hr1G085940.8	TraesCS5A01G524300.1	TraesCS4B01G355000.1	TraesCS4D01G348500.2	502066588_502068751	AD	98
HORVU4Hr1G085970.1	TraesCS5A01G524500.1	TraesCS4B01G355300.1	TraesCS4D01G348700.1	502109384_502111078	AD	54
HORVU4Hr1G086010.1	TraesCS5A01G524900.1	TraesCS4B01G355700.1	TraesCS4D01G349100.1	502411541_502412821	BD	73
HORVU4Hr1G086070.2	TraesCS5A01G525200.1	TraesCS4B01G356000.1	TraesCS4D01G349400.1	502479702_502482943	AD	100
HORVU4Hr1G086050.2	TraesCS5A01G525300.1	TraesCS4B01G356100.2	TraesCS4D01G349500.1	502488723_502490099	AD	63
HORVU4Hr1G086110.1	TraesCS5A01G525700.1	TraesCS4B01G356300.1	TraesCS4D01G350000.1	502558831_502561616	AD	69
HORVU4Hr1G086150.3	TraesCS5A01G526000.1	TraesCS4B01G356600.1	TraesCS4D01G350300.1	502576795_502579734	BD	71
HORVU4Hr1G086300.2	TraesCS5A01G526200.1	TraesCS4B01G356800.1	TraesCS4D01G350500.1	502708459_502711974	AD	68
HORVU4Hr1G086270.1	TraesCS5A01G526300.3	TraesCS4B01G356900.2	TraesCS4D01G350700.3	502747944_502751601	AB	33
HORVU4Hr1G086340.3	TraesCS5A01G526600.1	TraesCS4B01G357500.1	TraesCS4D01G351100.1	503152811_503155103	AD	44
HORVU4Hr1G086330.5	TraesCS5A01G527000.1	TraesCS4B01G357900.1	TraesCS4D01G351400.1	503259554_503264409	AD	100
HORVU4Hr1G086320.1	TraesCS5A01G527100.1	TraesCS4B01G358000.1	TraesCS4D01G351500.1	503355959_503359291	AB	96
HORVU4Hr1G086500.9	TraesCS5A01G527600.1	TraesCS4B01G358800.1	TraesCS4D01G352200.3	503617361_503621723	BD	98
HORVU4Hr1G086480.2	TraesCS5A01G527800.1	TraesCS4B01G358900.1	TraesCS4D01G352400.1	503668371_503670449	BD	84
HORVU4Hr1G086630.1	TraesCS5A01G528100.1	TraesCS4B01G360700.1	TraesCS4D01G352800.1	503791727_503793239	AD	100
HORVU4Hr1G086540.5	TraesCS5A01G528200.1	TraesCS4B01G359300.1	TraesCS4D01G352900.1	503804443_503808859	BD	100
HORVU4Hr1G086600.2	TraesCS5A01G528400.1	TraesCS4B01G359900.2	TraesCS4D01G353200.1	503964626_503966528	AD	99
HORVU4Hr1G086640.4	TraesCS5A01G528700.1	TraesCS4B01G360500.1	TraesCS4D01G353600.1	504073956_504078495	AD	64
HORVU4Hr1G086650.5	TraesCS5A01G529100.2	TraesCS4B01G360800.2	TraesCS4D01G353800.2	504087636_504093440	BD	54
HORVU4Hr1G086700.1	TraesCS5A01G529300.1	TraesCS4B01G361100.1	TraesCS4D01G354100.1	504114944_504115840	AB	96
HORVU4Hr1G086770.7	TraesCS5A01G529700.1	TraesCS4B01G361700.1	TraesCS4D01G354700.1	504274455_504281260	AB	71
HORVU4Hr1G086790.2	TraesCS5A01G529800.2	TraesCS4B01G361800.1	TraesCS4D01G354800.2	504315615_504317638	AB	56
HORVU4Hr1G086800.1	TraesCS5A01G529900.1	TraesCS4B01G361900.1	TraesCS4D01G354900.1	504328847_504330795	BD	98
HORVU4Hr1G086820.9	TraesCS5A01G530000.1	TraesCS4B01G362000.2	TraesCS4D01G355000.1	504339642_504344374	BD	88
HORVU4Hr1G086900.1	TraesCS5A01G530600.1	TraesCS4B01G362300.1	TraesCS4D01G355600.1	504597403_504598281	AD	99
HORVU4Hr1G087100.6	TraesCS5A01G531200.1	TraesCS4B01G363000.1	TraesCS4D01G356200.1	505325926_505329894	BD	83
HORVU4Hr1G087110.9	TraesCS5A01G531300.1	TraesCS4B01G363100.2	TraesCS4D01G356300.1	505330672_505333448	AD	65
HORVU4Hr1G087120.3	TraesCS5A01G531400.2	TraesCS4B01G363200.1	TraesCS4D01G356400.1	505352690_505354773	AB	81
HORVU4Hr1G087210.2	TraesCS5A01G531700.1	TraesCS4B01G363500.1	TraesCS4D01G356900.1	505427788_505433058	AD	100
HORVU4Hr1G087230.2	TraesCS5A01G532000.1	TraesCS4B01G363700.1	TraesCS4D01G357100.1	505433675_505437130	BD	100
HORVU4Hr1G090640.7	TraesCS5A01G547800.1	TraesCS4B01G382000.2	TraesCS4D01G357700.1	505984159_505987802	BD	90
HORVU4Hr1G090820.2	TraesCS5A01G548500.1	TraesCS4B01G383000.1	TraesCS4D01G358700.1	506204857_506206007	AB	47
HORVU4Hr1G090860.12	TraesCS5A01G548600.1	TraesCS4B01G383100.1	TraesCS4D01G358800.1	506285539_506287383	BD	100
HORVU4Hr1G090030.3	TraesCS5A01G549700.1	TraesCS4B01G385200.1	TraesCS4D01G359600.1	506968051_506975377	AB	73
HORVU4Hr1G087780.1	TraesCS5A01G535400.1	TraesCS4B01G367600.1	TraesCS4D01G359900.1	507119357_507119950	BD	70
HORVU4Hr1G087770.1	TraesCS5A01G535300.1	TraesCS4B01G367500.1	TraesCS4D01G360000.1	507124730_507125155	BD	58
HORVU4Hr1G087760.1	TraesCS5A01G535100.1	TraesCS4B01G367400.1	TraesCS4D01G360100.1	507163625_507164068	BD	46
HORVU4Hr1G087700.8	TraesCS5A01G535000.1	TraesCS4B01G367300.1	TraesCS4D01G360200.1	507271811_507273739	AB	63
HORVU4Hr1G087730.1	TraesCS5A01G534400.1	TraesCS4B01G366600.1	TraesCS4D01G360600.1	507559405_507560809	BD	100
HORVU4Hr1G087910.1	TraesCS5A01G535900.1	TraesCS4B01G369200.1	TraesCS4D01G360700.1	507665176_507666588	BD	95
HORVU4Hr1G088060.4	TraesCS5A01G537000.1	TraesCS4B01G375900.1	TraesCS4D01G361400.1	508256818_508262899	AD	100
HORVU4Hr1G088020.4	TraesCS5A01G537100.1	TraesCS4B01G375800.1	TraesCS4D01G361500.1	508264328_508271957	AD	45
HORVU4Hr1G088140.2	TraesCS5A01G538000.1	TraesCS4B01G375200.1	TraesCS4D01G361900.1	508500395_508502255	AB	90
HORVU4Hr1G088190.9	TraesCS5A01G538100.1	TraesCS4B01G375000.1	TraesCS4D01G362300.1	508672669_508680775	AD	90
HORVU4Hr1G088210.35	TraesCS5A01G538200.1	TraesCS4B01G375100.1	TraesCS4D01G362400.1	508683253_508702105	AD	100
HORVU4Hr1G088280.2	TraesCS5A01G538600.1	TraesCS4B01G374400.1	TraesCS4D01G362800.1	509056917_509058146	BD	83
HORVU4Hr1G088340.10	TraesCS5A01G539900.1	TraesCS4B01G374100.2	TraesCS4D01G363300.1	509104468_509106248	AB	59
HORVU4Hr1G088440.10	TraesCS5A01G540400.2	TraesCS4B01G373600.1	TraesCS4D01G363700.2	509175134_509177736	AB	85
HORVU4Hr1G088390.1	TraesCS5A01G540800.1	TraesCS4B01G373400.1	TraesCS4D01G363900.2	509184806_509189786	BD	47
HORVU4Hr1G088490.1	TraesCS5A01G541000.1	TraesCS4B01G373100.1	TraesCS4D01G364100.1	509236594_509239602	BD	100
HORVU4Hr1G088540.8	TraesCS5A01G541400.1	TraesCS4B01G372600.1	TraesCS4D01G364600.1	509363547_509373498	AB	83
HORVU4Hr1G088610.1	TraesCS5A01G542400.1	TraesCS4B01G371900.1	TraesCS4D01G365600.1	509645788_509648653	AD	60
HORVU4Hr1G088620.1	TraesCS5A01G542500.1	TraesCS4B01G371800.1	TraesCS4D01G365700.1	509649977_509652036	BD	88
HORVU4Hr1G088650.6	TraesCS5A01G542700.1	TraesCS4B01G371600.1	TraesCS4D01G365900.1	509669400_509677090	BD	77
HORVU4Hr1G088700.2	TraesCS5A01G542900.1	TraesCS4B01G371400.3	TraesCS4D01G366000.1	509819319_509827036	BD	61
HORVU5Hr1G121250.2	TraesCS4A01G337800.1	TraesCS5B01G547400.1	TraesCS5D01G487000.2	522032485_522037181	BD	100
HORVU5Hr1G115230.1	TraesCS4A01G369500.1	TraesCS5B01G503200.1	TraesCS5D01G504100.1	530646006_530649143	BD	75
HORVU5Hr1G115280.1	TraesCS4A01G369100.1	TraesCS5B01G503500.1	TraesCS5D01G504300.1	530834677_530835246	AD	63
HORVU5Hr1G115340.1	TraesCS4A01G368800.1	TraesCS5B01G503800.1	TraesCS5D01G504600.1	530869968_530871998	AB	53
HORVU5Hr1G115320.1	TraesCS4A01G368700.1	TraesCS5B01G503900.1	TraesCS5D01G504700.1	530873291_530874115	AB	72
HORVU5Hr1G115360.3	TraesCS4A01G368200.3	TraesCS5B01G504400.2	TraesCS5D01G505100.1	531386644_531392638	BD	48
HORVU5Hr1G115470.1	TraesCS4A01G367500.1	TraesCS5B01G505200.1	TraesCS5D01G505900.1	531886183_531889741	BD	100
HORVU5Hr1G115490.1	TraesCS4A01G367400.1	TraesCS5B01G505300.1	TraesCS5D01G506000.1	531892567_531896360	BD	78
HORVU5Hr1G115710.1	TraesCS4A01G366200.1	TraesCS5B01G507100.1	TraesCS5D01G506900.1	532552717_532555664	BD	50
HORVU5Hr1G115720.3	TraesCS4A01G366100.1	TraesCS5B01G507200.1	TraesCS5D01G507000.1	532556322_532558601	AB	75
HORVU5Hr1G115910.1	TraesCS4A01G365400.1	TraesCS5B01G507800.1	TraesCS5D01G507900.1	533113898_533114500	BD	51
HORVU5Hr1G115820.8	TraesCS4A01G365200.1	TraesCS5B01G508200.1	TraesCS5D01G508200.1	533199184_533204257	BD	100
HORVU5Hr1G116070.3	TraesCS4A01G365000.1	TraesCS5B01G508500.1	TraesCS5D01G508400.1	533630504_533632528	AD	94
HORVU5Hr1G116320.2	TraesCS4A01G364800.1	TraesCS5B01G508700.1	TraesCS5D01G508700.1	533863908_533868956	AD	57
HORVU5Hr1G116310.1	TraesCS4A01G364700.1	TraesCS5B01G508800.1	TraesCS5D01G508800.1	533913095_533913790	AD	69
HORVU5Hr1G116340.1	TraesCS4A01G364600.2	TraesCS5B01G508900.3	TraesCS5D01G508900.1	533999563_534002888	BD	78
HORVU5Hr1G116360.1	TraesCS4A01G364400.1	TraesCS5B01G509100.1	TraesCS5D01G509100.1	534005154_534008062	BD	91
HORVU5Hr1G116380.10	TraesCS4A01G364300.2	TraesCS5B01G509200.1	TraesCS5D01G509200.1	534027700_534031222	BD	67
HORVU5Hr1G116400.3	TraesCS4A01G364200.1	TraesCS5B01G509300.1	TraesCS5D01G509300.1	534091285_534094779	AB	67
HORVU5Hr1G116650.1	TraesCS4A01G363500.1	TraesCS5B01G509900.1	TraesCS5D01G510000.1	535005222_535008099	BD	52
HORVU5Hr1G116720.11	TraesCS4A01G363300.1	TraesCS5B01G510100.2	TraesCS5D01G510200.2	535131155_535136730	AD	86
HORVU5Hr1G116870.4	TraesCS4A01G361900.1	TraesCS5B01G510900.1	TraesCS5D01G511200.1	535916310_535921843	BD	95
HORVU5Hr1G116920.7	TraesCS4A01G361400.1	TraesCS5B01G511500.1	TraesCS5D01G512000.1	536409531_536413850	AD	76
HORVU5Hr1G116930.5	TraesCS4A01G361300.1	TraesCS5B01G511600.1	TraesCS5D01G512100.1	536415252_536420117	AB	100
HORVU5Hr1G117030.1	TraesCS4A01G361100.1	TraesCS5B01G511800.3	TraesCS5D01G512300.1	536536601_536541572	AB	90
HORVU5Hr1G117000.2	TraesCS4A01G361000.1	TraesCS5B01G511900.1	TraesCS5D01G512400.1	536694355_536695158	AB	73
HORVU5Hr1G116980.1	TraesCS4A01G360800.1	TraesCS5B01G512500.1	TraesCS5D01G512500.1	536755870_536758459	AD	83
HORVU5Hr1G116970.9	TraesCS4A01G360700.1	TraesCS5B01G512400.3	TraesCS5D01G512600.1	536789109_536792128	AD	85
HORVU5Hr1G117070.1	TraesCS4A01G360200.1	TraesCS5B01G512300.4	TraesCS5D01G512700.1	536872359_536875141	AD	100
HORVU5Hr1G117080.1	TraesCS4A01G359900.1	TraesCS5B01G512100.1	TraesCS5D01G512900.1	537088054_537089664	BD	89
HORVU5Hr1G117190.5	TraesCS4A01G359500.1	TraesCS5B01G512800.2	TraesCS5D01G513300.1	537393493_537399223	AD	79
HORVU5Hr1G117440.1	TraesCS4A01G358500.1	TraesCS5B01G513000.1	TraesCS5D01G513400.1	537656444_537657908	AB	100
HORVU5Hr1G117470.3	TraesCS4A01G358700.1	TraesCS5B01G513100.1	TraesCS5D01G513600.1	537671747_537675332	AD	99
HORVU5Hr1G117480.3	TraesCS4A01G358800.1	TraesCS5B01G513200.3	TraesCS5D01G513700.3	537676005_537678336	AB	65
HORVU5Hr1G117630.1	TraesCS4A01G359100.1	TraesCS5B01G513600.1	TraesCS5D01G514100.1	537763027_537764436	BD	100
HORVU5Hr1G117690.1	TraesCS4A01G358400.1	TraesCS5B01G514000.1	TraesCS5D01G514500.1	538162801_538167908	BD	86
HORVU5Hr1G117720.3	TraesCS4A01G358100.2	TraesCS5B01G514400.1	TraesCS5D01G514800.2	538347843_538357618	BD	58
HORVU5Hr1G117920.12	TraesCS4A01G356300.1	TraesCS5B01G515900.1	TraesCS5D01G516000.2	538775195_538782036	AD	42
HORVU5Hr1G117900.1	TraesCS4A01G356100.1	TraesCS5B01G516100.1	TraesCS5D01G516200.1	538788264_538789807	AB	65
HORVU5Hr1G118020.4	TraesCS4A01G355800.1	TraesCS5B01G516300.1	TraesCS5D01G516400.1	539022507_539024175	AB	98
HORVU5Hr1G118060.2	TraesCS4A01G355500.1	TraesCS5B01G516900.1	TraesCS5D01G516900.1	539051243_539052245	BD	98
HORVU5Hr1G118040.2	TraesCS4A01G355400.1	TraesCS5B01G517200.1	TraesCS5D01G517000.1	539070277_539072337	AB	88
HORVU5Hr1G118160.5	TraesCS4A01G355100.1	TraesCS5B01G517400.1	TraesCS5D01G517100.1	539150589_539155773	AB	58
HORVU5Hr1G118270.1	TraesCS4A01G355000.4	TraesCS5B01G517500.1	TraesCS5D01G517200.1	539217699_539223079	BD	96
HORVU5Hr1G118320.1	TraesCS4A01G409400.1	TraesCS5B01G517600.1	TraesCS5D01G517500.1	539453763_539455973	BD	100
HORVU5Hr1G118340.1	TraesCS4A01G354500.2	TraesCS5B01G517900.2	TraesCS5D01G517600.3	539458196_539465501	AD	43
HORVU5Hr1G011340.1	TraesCS4A01G354300.1	TraesCS5B01G518100.1	TraesCS5D01G517700.1	539477619_539479991	AD	85
HORVU5Hr1G118410.1	TraesCS4A01G353800.1	TraesCS5B01G518900.1	TraesCS5D01G518000.1	539784767_539786175	AD	95
HORVU5Hr1G118420.1	TraesCS4A01G353700.1	TraesCS5B01G519000.1	TraesCS5D01G518100.1	539812917_539814409	AB	99
HORVU5Hr1G118580.1	TraesCS4A01G352800.1	TraesCS5B01G520000.1	TraesCS5D01G519300.1	540235002_540235534	BD	46
HORVU5Hr1G118590.1	TraesCS4A01G352900.1	TraesCS5B01G520200.1	TraesCS5D01G519400.1	540236604_540240658	AD	82
HORVU5Hr1G118530.5	TraesCS4A01G353000.1	TraesCS5B01G520300.1	TraesCS5D01G519500.1	540277954_540279097	AD	52
HORVU5Hr1G118510.2	TraesCS4A01G353100.1	TraesCS5B01G520400.1	TraesCS5D01G519600.1	540284819_540286222	AD	69
HORVU5Hr1G118500.1	TraesCS4A01G353200.1	TraesCS5B01G520500.1	TraesCS5D01G519700.1	540287385_540290142	AD	64
HORVU5Hr1G118460.1	TraesCS4A01G353300.1	TraesCS5B01G520600.1	TraesCS5D01G519800.1	540340180_540342768	BD	87
HORVU5Hr1G118480.5	TraesCS4A01G353400.1	TraesCS5B01G520700.1	TraesCS5D01G519900.2	540344025_540349748	BD	52
HORVU5Hr1G119030.1	TraesCS4A01G351500.1	TraesCS5B01G522000.1	TraesCS5D01G520900.1	541957928_541958377	AB	68
HORVU5Hr1G118860.3	TraesCS4A01G350000.1	TraesCS5B01G523000.1	TraesCS5D01G521800.1	542654753_542660249	AD	100
HORVU5Hr1G119180.1	TraesCS4A01G349400.1	TraesCS5B01G523300.1	TraesCS5D01G522400.1	543055137_543057230	BD	85
HORVU5Hr1G119160.5	TraesCS4A01G349200.1	TraesCS5B01G523800.1	TraesCS5D01G522600.1	543090665_543094446	AD	100
HORVU5Hr1G119250.2	TraesCS4A01G348400.1	TraesCS5B01G379100.1	TraesCS5D01G523700.1	543404860_543408090	BD	34
HORVU5Hr1G119270.1	TraesCS4A01G347600.1	TraesCS5B01G526000.1	TraesCS5D01G524800.1	543608944_543612338	AD	85
HORVU5Hr1G119510.4	TraesCS4A01G346700.2	TraesCS5B01G526400.2	TraesCS5D01G525800.1	543835206_543837631	AB	83
HORVU5Hr1G119550.1	TraesCS4A01G345900.1	TraesCS5B01G527100.1	TraesCS5D01G526200.1	544148968_544150263	AB	100
HORVU5Hr1G119470.2	TraesCS4A01G344900.1	TraesCS5B01G528100.1	TraesCS5D01G527100.1	544611938_544615116	AB	92
HORVU5Hr1G119820.1	TraesCS4A01G345300.1	TraesCS5B01G529000.1	TraesCS5D01G528000.2	545122990_545124755	BD	36
HORVU5Hr1G120090.1	TraesCS4A01G343800.2	TraesCS5B01G530300.1	TraesCS5D01G529100.2	545926602_545929066	AB	73
HORVU5Hr1G120110.2	TraesCS4A01G343700.1	TraesCS5B01G530500.1	TraesCS5D01G529200.1	545943129_545944755	BD	57
HORVU5Hr1G120230.3	TraesCS4A01G343300.2	TraesCS5B01G531400.1	TraesCS5D01G529700.1	546084969_546087108	AD	61
HORVU5Hr1G120250.1	TraesCS4A01G342800.1	TraesCS5B01G531900.2	TraesCS5D01G530200.1	546649054_546651242	BD	94
HORVU5Hr1G120260.3	TraesCS4A01G342700.1	TraesCS5B01G532000.2	TraesCS5D01G530300.3	546652153_546657231	BD	36
HORVU5Hr1G120280.1	TraesCS4A01G342600.1	TraesCS5B01G532100.1	TraesCS5D01G530400.1	546678921_546681047	AD	66
HORVU5Hr1G120340.12	TraesCS4A01G342400.2	TraesCS5B01G532600.2	TraesCS5D01G530700.1	546695554_546702841	AB	74
HORVU5Hr1G120400.4	TraesCS4A01G342200.1	TraesCS5B01G532300.1	TraesCS5D01G530900.1	546821075_546825252	BD	95
HORVU5Hr1G120550.8	TraesCS4A01G341600.1	TraesCS5B01G533000.1	TraesCS5D01G531300.1	546918580_546921378	AD	52
HORVU5Hr1G120570.1	TraesCS4A01G341100.1	TraesCS5B01G533400.1	TraesCS5D01G531600.2	547050457_547057862	BD	100
HORVU5Hr1G120780.1	TraesCS4A01G336200.1	TraesCS5B01G535700.2	TraesCS5D01G533100.1	547839917_547841476	BD	87
HORVU5Hr1G120810.2	TraesCS4A01G336200.2	TraesCS5B01G536000.2	TraesCS5D01G533500.1	547925029_547926357	BD	87
HORVU5Hr1G120880.2	TraesCS4A01G336300.1	TraesCS5B01G536100.1	TraesCS5D01G533600.1	547984281_547987197	AB	62
HORVU5Hr1G120920.9	TraesCS4A01G336500.2	TraesCS5B01G536300.1	TraesCS5D01G533800.2	548023197_548031211	AB	65
HORVU5Hr1G120960.1	TraesCS4A01G336800.1	TraesCS5B01G536500.1	TraesCS5D01G534000.1	548350025_548354317	AD	81
HORVU5Hr1G121060.1	TraesCS4A01G336900.1	TraesCS5B01G536600.2	TraesCS5D01G534100.1	548362425_548368664	AD	66
HORVU5Hr1G121090.8	TraesCS4A01G337300.2	TraesCS5B01G536900.1	TraesCS5D01G534400.1	548483000_548485474	AB	100
HORVU5Hr1G121280.7	TraesCS4A01G338900.1	TraesCS5B01G548200.1	TraesCS5D01G535300.1	549308228_549309803	AD	55
HORVU5Hr1G121370.1	TraesCS4A01G339200.1	TraesCS5B01G548500.1	TraesCS5D01G535500.1	549330178_549331231	BD	69
HORVU5Hr1G121310.3	TraesCS4A01G339300.1	TraesCS5B01G548900.1	TraesCS5D01G535800.1	549573738_549579467	AB	100
HORVU5Hr1G121410.2	TraesCS4A01G339400.1	TraesCS5B01G549000.1	TraesCS5D01G535900.1	549583108_549586826	BD	97
HORVU5Hr1G121430.1	TraesCS4A01G339500.1	TraesCS5B01G549100.1	TraesCS5D01G536000.1	549629702_549630893	AD	63
HORVU5Hr1G121600.4	TraesCS4A01G339700.1	TraesCS5B01G549300.1	TraesCS5D01G536200.1	549646922_549648507	BD	61
HORVU5Hr1G121570.9	TraesCS4A01G339900.1	TraesCS5B01G549500.2	TraesCS5D01G536500.1	549770718_549773672	AB	57
HORVU5Hr1G121540.1	TraesCS4A01G335400.1	TraesCS5B01G549700.1	TraesCS5D01G536700.1	549849526_549855098	AB	64
HORVU5Hr1G121610.4	TraesCS4A01G334800.1	TraesCS5B01G550300.1	TraesCS5D01G537300.1	549886841_549890014	AD	77
HORVU5Hr1G121900.1	TraesCS4A01G333900.1	TraesCS5B01G551800.1	TraesCS5D01G538200.3	550438655_550441873	AD	79
HORVU5Hr1G121940.5	TraesCS4A01G333500.1	TraesCS5B01G552200.1	TraesCS5D01G538600.1	550610906_550612540	AD	100
HORVU5Hr1G122070.1	TraesCS4A01G333400.1	TraesCS5B01G552600.1	TraesCS5D01G538800.1	550639107_550643605	AB	70
HORVU5Hr1G122060.2	TraesCS4A01G333300.1	TraesCS5B01G552800.1	TraesCS5D01G538900.1	550646420_550646907	BD	91
HORVU5Hr1G122150.2	TraesCS4A01G331900.2	TraesCS5B01G547200.1	TraesCS5D01G541100.1	552036297_552047398	BD	71
HORVU5Hr1G122290.1	TraesCS4A01G330800.1	TraesCS5B01G545500.1	TraesCS5D01G542100.1	552709309_552711502	AB	100
HORVU5Hr1G122350.2	TraesCS4A01G330400.1	TraesCS5B01G545200.1	TraesCS5D01G542300.1	552781357_552784917	AD	100
HORVU5Hr1G122340.3	TraesCS4A01G330300.1	TraesCS5B01G545100.1	TraesCS5D01G542400.1	552789213_552792696	BD	58
HORVU5Hr1G087710.10	TraesCS4A01G329500.1	TraesCS5B01G544000.1	TraesCS5D01G543900.1	553878994_553883613	AD	100
HORVU5Hr1G122640.6	TraesCS4A01G329300.1	TraesCS5B01G543700.1	TraesCS5D01G544000.1	553904156_553908616	BD	84
HORVU5Hr1G122680.1	TraesCS4A01G329000.1	TraesCS5B01G543400.1	TraesCS5D01G544800.1	554357761_554360305	AD	97
HORVU5Hr1G122820.4	TraesCS4A01G328600.1	TraesCS5B01G542600.1	TraesCS5D01G545200.1	554474675_554476373	AB	78
HORVU5Hr1G122750.2	TraesCS4A01G328500.1	TraesCS5B01G542500.1	TraesCS5D01G545300.1	554478683_554480194	BD	64
HORVU5Hr1G122900.1	TraesCS4A01G327400.1	TraesCS5B01G541600.1	TraesCS5D01G546300.1	555018168_555027696	AB	100
HORVU5Hr1G123110.1	TraesCS4A01G326700.1	TraesCS5B01G539600.1	TraesCS5D01G548700.1	556140128_556141923	BD	100
HORVU5Hr1G123080.7	TraesCS4A01G326800.1	TraesCS5B01G539500.1	TraesCS5D01G548800.1	556226523_556234480	AD	80
HORVU5Hr1G123120.3	TraesCS4A01G326300.1	TraesCS5B01G539200.1	TraesCS5D01G549000.1	556377418_556377974	BD	54
HORVU5Hr1G125200.11	TraesCS4A01G315000.1	TraesCS5B01G565000.1	TraesCS5D01G549800.1	556618323_556619774	AD	77
HORVU5Hr1G125220.8	TraesCS4A01G314800.1	TraesCS5B01G564800.1	TraesCS5D01G550000.3	556865407_556869116	AD	74
HORVU5Hr1G125150.6	TraesCS4A01G315200.1	TraesCS5B01G564100.1	TraesCS5D01G550400.2	556996885_557002282	BD	97
HORVU5Hr1G125130.1	TraesCS4A01G315500.2	TraesCS5B01G563900.2	TraesCS5D01G550700.1	557035477_557038865	AB	62
HORVU5Hr1G125110.14	TraesCS4A01G315700.3	TraesCS5B01G563800.2	TraesCS5D01G551200.1	557191963_557194506	BD	100
HORVU5Hr1G125050.30	TraesCS4A01G315800.2	TraesCS5B01G563700.3	TraesCS5D01G551300.2	557198104_557213794	BD	62
HORVU5Hr1G124010.1	TraesCS4A01G321300.1	TraesCS5B01G557500.2	TraesCS5D01G551800.3	557532432_557535140	BD	100
HORVU5Hr1G124030.19	TraesCS4A01G321500.1	TraesCS5B01G557300.2	TraesCS5D01G551900.1	557536230_557541402	AD	100
HORVU5Hr1G123970.5	TraesCS4A01G321600.2	TraesCS5B01G557100.1	TraesCS5D01G552000.1	557543944_557547606	BD	75
HORVU5Hr1G123880.1	TraesCS4A01G322200.1	TraesCS5B01G556300.1	TraesCS5D01G552200.1	557777110_557778570	AB	56
HORVU5Hr1G123930.2	TraesCS4A01G321700.1	TraesCS5B01G556600.1	TraesCS5D01G552900.1	557946024_557948624	AD	82
HORVU5Hr1G123770.1	TraesCS4A01G322300.1	TraesCS5B01G556200.1	TraesCS5D01G553300.1	558242907_558247853	BD	100
HORVU5Hr1G123700.7	TraesCS4A01G322600.1	TraesCS5B01G555800.1	TraesCS5D01G553700.2	558284092_558295311	AB	100
HORVU5Hr1G123550.1	TraesCS4A01G323400.1	TraesCS5B01G555000.1	TraesCS5D01G553900.1	558339516_558342291	AB	75
HORVU5Hr1G123540.2	TraesCS4A01G323500.2	TraesCS5B01G554900.1	TraesCS5D01G554000.1	558345923_558348831	AD	56
HORVU5Hr1G123590.1	TraesCS4A01G323700.1	TraesCS5B01G554600.2	TraesCS5D01G554100.1	558438386_558441940	AD	89
HORVU5Hr1G123530.1	TraesCS4A01G323800.1	TraesCS5B01G554500.1	TraesCS5D01G554300.1	558533429_558533989	AB	52
HORVU5Hr1G123490.3	TraesCS4A01G324000.1	TraesCS5B01G554400.1	TraesCS5D01G554400.1	558580099_558582177	AB	85
HORVU5Hr1G123420.4	TraesCS4A01G324500.1	TraesCS5B01G537000.1	TraesCS5D01G555100.1	558952157_558955045	AD	60
HORVU5Hr1G123410.9	TraesCS4A01G324600.1	TraesCS5B01G537200.1	TraesCS5D01G555300.1	558967361_558972533	BD	93
HORVU5Hr1G123370.3	TraesCS4A01G324800.1	TraesCS5B01G537400.1	TraesCS5D01G555600.1	559105445_559109373	BD	98
HORVU5Hr1G123220.1	TraesCS4A01G325500.2	TraesCS5B01G538400.1	TraesCS5D01G556700.1	559728554_559730740	AB	52
HORVU5Hr1G123210.2	TraesCS4A01G325600.1	TraesCS5B01G538500.1	TraesCS5D01G556800.1	559730516_559731931	AD	68
HORVU5Hr1G123160.2	TraesCS4A01G326100.1	TraesCS5B01G539000.1	TraesCS5D01G557200.1	559892188_559895967	AD	56
HORVU5Hr1G123150.1	TraesCS4A01G326200.1	TraesCS5B01G539100.1	TraesCS5D01G557300.1	559896651_559898104	AB	53
HORVU5Hr1G125410.2	TraesCS4A01G313700.1	TraesCS5B01G566000.1	TraesCS5D01G558400.1	560224825_560226183	AB	57
HORVU5Hr1G125460.4	TraesCS4A01G313400.1	TraesCS5B01G566400.1	TraesCS5D01G558700.1	560263591_560264136	BD	83
HORVU5Hr1G122960.18	TraesCS4A01G312800.1	TraesCS5B01G567300.1	TraesCS5D01G559100.1	560495049_560503654	AB	75
HORVU5Hr1G124320.9	TraesCS4A01G320800.1	TraesCS5B01G558100.1	TraesCS5D01G564500.1	563398668_563403143	AB	97
HORVU5Hr1G124350.1	TraesCS4A01G320500.1	TraesCS5B01G558300.1	TraesCS5D01G564700.1	563602438_563606639	AB	90
HORVU5Hr1G124410.12	TraesCS4A01G320000.1	TraesCS5B01G559100.1	TraesCS5D01G565200.3	563754730_563761374	AD	96
HORVU5Hr1G124070.4	TraesCS4A01G319500.1	TraesCS5B01G559600.1	TraesCS5D01G565800.1	563972520_563974745	AB	52
HORVU5Hr1G124120.4	TraesCS4A01G319100.1	TraesCS5B01G560300.1	TraesCS5D01G566200.1	564586950_564588126	AD	81
HORVU5Hr1G125030.6	TraesCS4A01G316200.1	TraesCS5B01G563300.1	TraesCS5D01G566500.1	564834402_564835825	BD	92
HORVU5Hr1G124960.1	TraesCS4A01G316300.1	TraesCS5B01G563400.1	TraesCS5D01G566600.1	564844410_564848900	BD	91
HORVU5Hr1G124980.2	TraesCS4A01G316400.1	TraesCS5B01G562700.1	TraesCS5D01G566700.1	564929124_564932658	BD	74
HORVU5Hr1G125000.2	TraesCS4A01G316500.1	TraesCS5B01G562600.1	TraesCS5D01G566800.1	564944243_564949917	AB	68
HORVU5Hr1G124880.1	TraesCS4A01G316600.1	TraesCS5B01G562500.1	TraesCS5D01G566900.1	564976204_564977775	BD	58
HORVU5Hr1G124750.1	TraesCS4A01G318100.1	TraesCS5B01G561300.1	TraesCS5D01G568500.1	565702365_565703111	BD	86
HORVU5Hr1G124240.2	TraesCS4A01G318900.1	TraesCS5B01G560500.1	TraesCS5D01G569700.1	565950793_565953361	BD	94
HORVU5Hr1G124210.5	TraesCS4A01G319000.1	TraesCS5B01G560400.1	TraesCS5D01G569800.1	565975092_565977278	BD	96
